# Mesenchymal tumor organoid models recapitulate rhabdomyosarcoma subtypes

**DOI:** 10.1101/2022.01.03.474504

**Authors:** Michael T. Meister, Marian J. A. Groot Koerkamp, Terezinha de Souza, Willemijn B. Breunis, Ewa Frazer-Mendelewska, Mariël Brok, Jeff DeMartino, Freek Manders, Camilla Calandrini, Hinri H. D. Kerstens, Alex Janse, M. Emmy M. Dolman, Selma Eising, Karin P. S. Langenberg, Marc van Tuil, Rutger R. G. Knops, Sheila Terwisscha van Scheltinga, Laura S. Hiemcke-Jiwa, Uta Flucke, Johannes H. M. Merks, Max M. van Noesel, Bastiaan B. J. Tops, Jayne Y. Hehir-Kwa, Patrick Kemmeren, Jan J. Molenaar, Marc van de Wetering, Ruben van Boxtel, Jarno Drost, Frank C. P. Holstege

## Abstract

Rhabdomyosarcomas (RMS) are mesenchyme-derived tumors and the most common childhood soft tissue sarcomas. Treatment is intense, with a nevertheless poor prognosis for high-risk patients. Discovery of new therapies would benefit from additional preclinical models. Here we describe the generation of a collection of pediatric RMS tumor organoid (tumoroid) models comprising all major subtypes. For aggressive tumors, tumoroid models can often be established within four to eight weeks, indicating the feasibility of personalized drug screening. Molecular, genetic and histological characterization show that the models closely resemble the original tumors, with genetic stability over extended culture periods of up to six months. Importantly, drug screening reflects established sensitivities and the models can be modified by CRISPR/Cas9 with *TP53* knockout in an embryonal RMS model resulting in replicative stress drug sensitivity. Tumors of mesenchymal origin can therefore be used to generate organoid models, relevant for a variety of preclinical and clinical research questions.
