## Supplemental Table 1 for "Mesenchymal tumor organoid models recapitulate rhabdomyosarcoma subtypes"

### Sheet: suppl_tab_1
sample_name	sampe_acquisition	histology_type	fusion_status_path	fusion_type	pat_sex	pat_year_birth	sample_disease_instance	sample_location	sample_body_site	sample_size	sample_last_treatment_before	sample_interval_to_last_treatment	primary_age_at_diagnosis	primary_site_code	primary_site_specific	primary_tumor_size	primary_T_status	primary_M_status	primary_met_location	primary_N_status	primary_N_location	primary_treatment_protocol	primary_RT	primary_risk_group	primary_IRS_group	primary_treatment_response
RMS006	2017	alveolar	positive	PAX3-FOXO1	male	2004	first_relapse	primary	calf	biopsy_small	during_maintenance	during_maintenance	>10	EXT	calf	>5	NA	M1	NA	N1	NA	RMS2005_met	yes	met	IV	very_good_response
RMS013	2018	alveolar	positive	PAX3-FOXO1	male	2004	second_relapse	primary	calf	rinsed_needle	during_VIT	during_VIT	>10	EXT	calf	>5	NA	M1	NA	N1	NA	RMS2005_met	yes	met	IV	very_good_response
RMS335	2018	alveolar	positive	PAX7-FOXO1	female	2010	second_relapse	met	LN_groin	biopsy_medium	VIT	5_months	<10	EXT	foot	>5	NA	M1	NA	N1	leg	RMS2005_met	yes	met	IV	CR
RMS000HQC	2020	alveolar	positive	PAX7-FOXO1	male	2011	first_relapse	met	cerebral	biopsy_small	NA	NA	<10	EXT	lower_leg	>5	NA	M1	BM_and_bone	N0	NA	RMS2005_met	yes	met	IV	good_response?
RMS000EEC	2019	embryonal	negative	PAX3-WWTR1	male	2005	primary	primary	shoulder	resection_large	protocol_group_E_IVA	few_weeks	>10	EXT	shoulder	>5	NA	M0	NA	N0	NA	RMS2005	yes	E	III	CR
RMS000HWO	2020	alveolar	positive	PAX7-FOXO1	female	2014	primary	primary	leg	biopsy_small	treatment_naive	NA	<10	EXT	upper_leg	>5	pT3	M0	NA	N1	groin	RMS2005_met	yes	H	III	good_response
RMS000HWQ	2020	alveolar	positive	PAX7-FOXO1	female	2014	primary	met	LN-groin	biopsy_small	treatment_naive	NA	<10	EXT	upper_leg	>5	pT3	M0	NA	N1	groin	RMS2005_met	yes	H	III	good_response
RMS000FLV	2019	alveolar	positive	PAX3-FOXO1	female	2018	primary	primary	arm	biopsy_small	treatment_naive	NA	<10	EXT	upper_arm	<5	NA	M0	NA	N0	NA	RMS2005	yes	H	III	CR
RMS127	2019	alveolar	positive	PAX3-FOXO1	male	2003	primary	met	BM	BM	treatment_naive	NA	>10	HN-nPM?	sinus_maxillaris	NA	NA	M1	BM	N1	cervical	RMS2005_met	yes	met	IV	CR
RMS007	2017	alveolar	negative	negative	male	2011	first_relapse	primary	abdomen	resection_large	after_VIT	few_weeks	<10	OTH	abdomen	>5	NA	M1	pulmonary	N0	NA	RMS2005_met	yes	met	IV	CR
RMS102	2018	alveolar	negative	PAX3-FOXO1	male	2000	second_relapse	met	LN_clavicle	biopsy_small	VIT_RT	5_months	>10	OTH	lumbal_spine	NA	NA	M1	BM_and_bone	N1	NA	RMS2005_met	yes	met	IV	CR
RMS410	2018	alveolar	positive	PAX3-FOXO1	male	2001	second_relapse	met	BM	BM	VIT	3_months	<10	OTH	thorax	>5	NA	M1	BM_and_bone	N0	NA	RMS2005_met	yes?	met	IV	CR
RMS108	2018	alveolar	positive	PAX3-FOXO1	female	2004	second_relapse	primary	bladder	biopsy_small	NA	NA	<10	UG-BP	bladder	>5	NA	M1	BM_and_bone	N1	NA	RMS2005_met	yes	met	IV	CR
RMS109	2019	alveolar	positive	PAX3-FOXO1	female	2004	second_relapse?	met	subcutaneous	resection_large	NA	NA	<10	UG-BP	bladder	>5	NA	M1	BM_and_bone	N1	NA	RMS2005_met	yes	met	IV	CR
RMS110	2020	alveolar	positive	PAX3-FOXO1	female	2004	second_relapse?	met	subcutaneous	resection_large	NA	NA	<10	UG-BP	bladder	>5	NA	M1	BM_and_bone	N1	NA	RMS2005_met	yes	met	IV	CR
RMS012	2017	embryonal	negative	negative	male	2013	primary	primary	paratesticular	resection_large	treatment_naive	NA	<10	UG-BP	paratesticular	>5	NA	M0	NA	N0	NA	RMS2005	no	B	I	CR
RMS000ETY	2019	embryonal	negative	negative	male	2014	primary	primary	paratesticular	resection_medium	treatment_naive	NA	<10	UG-BP	paratesticular	>5	NA	M0	NA	N0	NA	RMS2005	no	B	I	CR
RMS444	2018	embryonal	negative	negative	male	2003	primary	primary	paratesticular	resection_large	treatment_naive	NA	>10	UG-BP	paratesticular	>5	NA	M0	NA	N0	NA	RMS2005	no	B	I	CR
RMS000CPU	2019	alveolar	positive	PAX3-FOXO1	male	2001	first_relapse	met	kidney	biopsy_small	after_maintenance	15_months	>10	UG-BP	prostate	>5	NA	M1	bone	N1	iliacal_paraaortal	RMS2005_met	yes	met	IV	CR

### Sheet: suppl_tab_1_legend
column_name	description
sample_name	name of the sample and derived RMS tumoroid
sampe_acquisition	year of sample acquisition
histology_type	histology as determined by pathology
fusion_status_path	fusion status as determined by pathology (may be discrepant with fusion_type determined by RNA seq)
fusion_type	fusion type determined by bulk mRNA sequencing (may be discrepant with fusion_status_path determined by conventional pathology techniques)
pat_sex	patient sex
pat_year_birth	patient year of birth
sample_disease_instance	disease instance when sample as acquired (primary disease, first relapse, second relapse)
sample_location	annotation whether sample was obtained from the primary tumor site or a metastatic site
sample_body_site	body site from which sample was obtained: LN = lymph node, BM = bone marrow
sample_size	relative sample size
sample_last_treatment_before	last treatment before sample acquisition; VIT = vincristine, irinotecan, temozolomide, RT = radiotherapy, IVA = ifosfamide, vincristina, actinomycin-d
sample_interval_to_last_treatment	time interval from last treatment before sample acquisition
primary_age_at_diagnosis	age at primary diagnosis (below or above 10 years)
primary_site_code	body site of tumor at primary diagnosis following RMS2005 study nomenclature; EXT = extremities, HN-nPM = head & neck, non parameningeal, OTH = other, UG-BP = urogenital, bladder-prostate
primary_site_specific	specific description of body site of tumor at primary diagnosis
primary_tumor_size	tumor size at primary diagnosis (below or above 5 cm)
primary_T_status	T status at primary diagnosis
primary_M_status	M status at primary diagnosis
primary_met_location	location of distant metastases at primary diagnosis
primary_N_status	N status at primary diagnosis
primary_N_location	location of lymph node metastases at primary diagnosis
primary_treatment_protocol	treatment protocol during primary diagnosis (RMS2005 study or RMS2005 metastatic disease study)
primary_RT	radiotherapy during primary disease
primary_risk_group	risk group at primary diagnosis (according to the above-mentioned treatment protocol)
primary_IRS_group	IRS group at primary diagnosis
primary_treatment_response	best response that the patient achieved during the treatment of primary disease (no specific time point such as after three treatment courses!): CR = complete remission
Notes	items discrepant with items in other columns are highlighted blue; missing data is annotated with "NA"; data not confirmed highlighted in red and with question mark
