## Supplemental Table 2 for "Mesenchymal tumor organoid models recapitulate rhabdomyosarcoma subtypes"

### Sheet: suppl_tab_2
model	CTG3D_signal_T0_vs_T120	estimated_cell_divisions_T0_vs_T120
RMS000HQC	9.19211	3.2004
RMS335	5.60288	2.48617
RMS127	5.40064	2.43313
RMS444	4.27473	2.09583
RMS012	4.09483	2.0338
RMS013	4.02261	2.00813
RMS109	3.18471	1.67116
RMS110	2.85714	1.51457
RMS000FLV	2.64706	1.40439
RMS102	2.36241	1.24026
RMS006	2.32377	1.21646
RMS000CPU	2.20201	1.13882
RMS000HWQ	2.17391	1.12029
RMS410	1.99809	0.998624
RMS000EEC	1.56506	0.646218
RMS108	1.44075	0.526817
RMS007	1.30097	0.379583
RMS000ETY	0.989164	NA
RMS000HWO	0.333333	NA
